# Influence of mowing timing on the breeding success of an endangered ground-nesting migratory bird, Whinchat (*Saxicola rubetra*)

**DOI:** 10.1101/2025.07.16.665079

**Authors:** Aimée Gray, Grace Walsh, Eva de la Peña, Alex S. Copland, Barry J. McMahon

## Abstract

Ground-nesting birds in Europe are declining due to anthropogenic pressures that reduce breeding productivity. Agricultural intensification under the Common Agricultural Policy in Europe is a major driver of this for farmland species, including Whinchat (*Saxicola rubetra*), in Ireland. We collected data over five breeding seasons in the Shannon Callows, a stronghold for this species where seasonal flooding limits agricultural intensification. We recorded habitat characteristics, breeding activity, and phenological events to determine population growth rates and assess mowing impacts on breeding success. Mean fledging date was July 4^th^ (± 9.28 days). We calculate that for the population to remain stable, with 80.6% brood survival, mowing should be delayed until July 14^th^ (+ 9.28 SD days to allow for natural variation). It is well documented in the literature that early mowing significantly impacts Whinchat productivity. However, when modelling mowing date against Whinchat breeding success weak significance was found that disappeared when increasing sample size through simulations, suggesting that mowing timing alone is not a strong determinant of reproductive success. Other factors including habitat structure, prey availability, predation risk, and weather conditions likely interact to influence breeding outcomes and warrant further study. We present a valuable framework with five years of breeding data that can inform Whinchat conservation and highlight the need for longer-term studies considering additional factors including how weather conditions affect mowing and prey availability.
