## Supplemental Material for "Influence of mowing timing on the breeding success of an endangered ground-nesting migratory bird, Whinchat (*Saxicola rubetra*)"

### Sheet: Whinchat_all_2018to2020
Pair	Year	No_Obs	Pair_STATUS	DATE_PAIR	M_before_F	FIRST_SIGHT	LAST_SIGHT	FINAL_STATUS	BREED_DATE	FLEDGE_DATE	ORDINAL_DATE	ORDINAL_DAY	Pred_hatch	Mow_Date	Mow_occurence	Mow_Fail
1	2018	6	Pair	2018-05-06	1	2018-05-01	2018-06-20	Failed	2018-06-20	NA	NA	NA	2018-06-17	2018-06-25	1	1
2	2018	3	Pair	2018-05-24	0	2018-05-24	2018-06-25	Failed	2018-06-20	NA	NA	NA	2018-06-17	2018-06-25	1	1
3	2018	5	Pair	2018-06-14	1	2018-05-16	2018-06-28	Failed	2018-06-28	NA	NA	NA	2018-06-25	2018-06-25	1	1
4	2018	3	Pair	2018-06-07	1	2018-05-30	2018-06-28	Failed	2018-06-28	NA	NA	NA	2018-06-25	2018-06-25	1	1
5	2018	NA	Pair	2018-06-06	0	2018-06-06	2018-06-19	Failed	NA	NA	NA	NA	NA	2018-07-02	1	0
6	2018	2	Pair	2018-06-06	0	2018-06-06	2018-06-19	Failed	2018-06-19	NA	NA	NA	2018-06-16	2018-07-04	1	1
7	2018	NA	Pair	2018-06-06	0	2018-06-06	2018-06-19	Failed	2018-06-19	NA	NA	NA	2018-06-16	2018-07-04	1	1
8	2018	NA	Pair	2018-06-12	1	2018-06-11	2018-05-25	Failed	2018-06-25	NA	NA	NA	2018-06-22	2018-07-04	1	1
9	2018	2	Pair	2018-06-07	0	2018-06-07	2018-06-28	Failed	2018-06-28	NA	NA	NA	2018-06-25	2018-07-05	1	1
10	2018	NA	Single male	NA	NA	2018-06-14	2018-06-28	Single male	NA	NA	NA	NA	NA	NA	0	NA
11	2018	NA	Single male	NA	NA	2018-06-07	2018-06-22	Single male	NA	NA	NA	NA	NA	NA	0	NA
12	2018	NA	Single male	NA	NA	2018-06-07	2028-06-22	Single male	NA	NA	NA	NA	NA	NA	0	NA
13	2018	NA	Single male	NA	NA	2018-06-06	2018-06-06	Single male	NA	NA	NA	NA	NA	NA	0	NA
14	2018	NA	Single male	NA	NA	2018-05-23	2018-06-05	Single male	NA	NA	NA	NA	NA	NA	0	NA
15	2018	NA	Single male	2018-05-23	0	2018-05-23	2018-06-27	Single male	NA	NA	NA	NA	NA	NA	0	NA
16	2018	NA	Single male	NA	NA	2018-05-22	2018-05-30	Single male	NA	NA	NA	NA	NA	NA	0	NA
17	2018	NA	Single male	NA	NA	2018-05-14	2018-06-21	Single male	NA	NA	NA	NA	NA	NA	0	NA
18	2018	NA	Single male	NA	NA	2018-05-14	2018-05-22	Single male	NA	NA	NA	NA	NA	NA	0	NA
19	2018	4	Single male	NA	0	2018-05-23	2018-06-27	Single male	NA	NA	NA	NA	NA	NA	0	NA
20	2018	4	Pair	2018-05-22	1	2018-05-14	2018-06-27	Success	2018-06-13	2018-06-21	18172	172	NA	2018-07-05	1	NA
21	2018	4	Pair	2018-06-13	1	2018-06-05	2018-06-27	Success	2018-06-13	2018-06-21	18172	172	NA	NA	0	NA
22	2018	NA	Pair	2018-06-14	1	2018-06-07	2018-06-22	Success	2018-06-14	2018-06-22	18173	173	2018-06-05	2018-06-22	1	0
23	2018	4	Pair	2018-05-22	0	2018-05-22	2018-06-27	Success	2018-06-14	2018-06-22	18173	173	2018-06-05	2018-06-27	1	0
24	2018	6	Pair	2018-05-09	0	2018-05-09	2018-07-04	Success	NA	2018-06-25	18176	176	NA	NA	0	NA
25	2018	NA	Pair	2018-06-06	0	2018-06-06	2018-07-04	Success	NA	2018-06-25	18176	176	NA	NA	0	NA
26	2018	NA	Pair	2018-06-25	1	2018-06-20	2018-06-25	Success	NA	2018-06-25	18176	176	NA	NA	0	NA
27	2018	8	Pair	2018-05-03	0	2018-05-03	2018-07-27	Success	2018-06-22	2018-06-27	18178	178	NA	NA	0	NA
28	2018	NA	Pair	2018-06-27	0	2018-06-27	2018-06-27	Success	NA	2018-06-27	18178	178	NA	NA	0	NA
29	2018	4	Pair	2018-05-16	0	2018-05-16	2018-06-17	Success	NA	2018-06-28	18179	179	2018-06-11	2018-06-25	1	0
30	2018	6	Pair	2018-05-15	1	2018-05-01	2018-06-29	Success	2018-06-20	2018-06-29	18180	180	2018-06-12	2018-06-25	1	0
31	2018	7	Pair	2018-05-15	0	2018-05-15	2018-07-04	Success	2018-06-20	2018-06-29	18180	180	NA	NA	0	NA
32	2018	4	Pair	2018-05-22	0	2018-05-22	2018-07-05	Success	2018-06-21	2018-06-29	18180	180	NA	NA	0	NA
33	2018	4	Pair	2018-06-06	0	2018-06-06	2018-07-04	Success	2018-06-19	04/07/1018	18185	185	2018-06-17	2018-07-04	1	0
34	2018	NA	Pair	2018-06-20	0	2018-06-20	2018-07-04	Success	2018-06-20	04/07/1018	18185	185	2018-06-17	2018-07-04	1	0
35	2018	3	Pair	2018-06-20	1	2018-06-06	2018-07-04	Success	2018-06-20	04/07/1018	18185	185	NA	NA	0	NA
36	2018	5	Pair	2018-06-21	1	2018-05-14	2018-07-05	Success	NA	05/07/1018	18186	186	2018-06-18	2018-06-27	1	0
37	2018	NA	Pair	NA	NA	2018-07-08	2018-07-08	Success	NA	08/07/1018	18189	189	NA	NA	0	NA
38	2018	7	Pair	2018-05-24	0	2018-05-24	2018-07-12	Success	2018-06-25	12/07/1018	18193	193	2018-06-25	2018-07-04	1	0
39	2019	10	Pair	2019-05-27	1	2019-05-14	2019-07-02	Failed	2019-06-24	NA	NA	NA	2019-06-21	2019-07-02	1	1
40	2019	9	Pair	2019-07-03	0	2019-05-03	2019-07-11	Failed	2019-07-05	NA	NA	NA	2019-07-02	2019-07-03	1	1
41	2019	NA	Pair	2019-05-15	1	2019-04-29	2019-06-13	Failed	NA	NA	NA	NA	NA	2019-07-03	1	1
42	2019	8	Pair	2019-06-17	1	2019-05-07	2019-07-04	Failed	2019-06-17	NA	NA	NA	2019-06-14	2019-07-04	1	1
43	2019	5	Pair	2019-05-09	1	2019-05-03	2019-06-06	Failed	NA	NA	NA	NA	NA	2019-07-04	1	NA
44	2019	6	Pair	2019-05-22	1	2019-05-15	2019-07-03	Failed	2019-06-25	NA	NA	NA	2019-06-22	2019-07-05	1	1
45	2019	6	Pair	2019-05-15	1	2019-04-29	2019-06-13	Failed	NA	NA	NA	NA	NA	2019-07-05	1	NA
46	2019	4	Pair	2019-05-09	1	2019-04-29	2019-05-22	Failed	NA	NA	NA	NA	NA	NA	0	NA
47	2019	10	Pair	2019-05-14	1	2019-04-26	2019-07-02	Failed	NA	NA	NA	NA	NA	NA	0	NA
48	2019	4	Pair	2019-04-29	0	2019-04-29	2019-06-06	Failed	NA	NA	NA	NA	NA	NA	0	NA
49	2019	6	Pair	2019-05-09	1	2019-04-29	2019-06-06	Failed	NA	NA	NA	NA	NA	NA	0	NA
50	2019	10	Pair	2019-05-20	1	2019-05-14	2019-07-08	Failed	2019-07-04	NA	NA	NA	NA	NA	0	NA
51	2019	10	Pair	2019-05-14	1	2019-04-30	2019-07-08	Failed	2019-07-08	NA	NA	NA	NA	NA	0	NA
52	2019	3	Pair	2019-05-09	1	2019-05-03	2019-05-22	Failed	NA	NA	NA	NA	NA	NA	0	NA
53	2019	NA	Pair	2019-05-28	1	2019-04-29	2019-06-25	Failed	NA	NA	NA	NA	NA	NA	0	NA
54	2019	NA	Pair	2019-06-13	0	2019-06-13	2019-06-25	Failed	NA	NA	NA	NA	NA	NA	0	NA
55	2019	7	Single male	NA	NA	2019-04-30	2019-06-20	Single male	NA	NA	NA	NA	NA	NA	0	NA
56	2019	5	Pair	2019-04-30	0	2019-04-30	2019-06-26	Success	NA	2019-06-10	19161	161	NA	NA	0	NA
57	2019	7	Pair	2019-05-15	1	2019-04-29	2019-07-15	Success	NA	2019-06-13	19164	164	2019-05-27	2019-07-03	1	NA
58	2019	NA	Pair	2019-06-13	0	2019-06-13	2019-07-03	Success	NA	2019-06-13	19164	164	NA	NA	0	NA
59	2019	4	Pair	2019-05-22	1	2019-04-29	2019-07-15	Success	NA	2019-06-26	19177	177	2019-06-09	2019-06-26	1	0
60	2019	9	Pair	2019-06-19	1	2019-04-30	2019-06-26	Success	NA	2019-06-26	19177	177	2019-06-09	2019-07-02	1	NA
61	2019	6	Pair	2019-05-21	1	2019-05-02	2019-07-16	Success	NA	2019-06-28	19179	179	2019-06-11	2019-07-02	1	0
62	2019	6	Pair	2019-05-13	0	2019-05-13	2019-06-28	Success	NA	2019-06-28	19179	179	2019-06-11	2019-07-04	1	NA
63	2019	4	Pair	2019-04-30	0	2019-04-30	2019-07-02	Success	NA	2019-07-02	19183	183	2019-06-15	2019-06-27	1	0
64	2019	1	Pair	2019-07-02	0	2019-07-02	2019-07-02	Success	NA	2019-07-02	19183	183	2019-06-15	2019-07-02	1	0
65	2019	6	Pair	2019-05-20	0	2019-05-20	2019-07-02	Success	2019-06-24	2019-07-02	19183	183	2019-06-15	2019-07-02	1	NA
66	2019	3	Pair	2019-06-19	1	2019-06-19	2019-07-08	Success	NA	2019-07-02	19183	183	2019-06-15	2019-07-08	1	NA
67	2019	10	Pair	2019-05-02	1	2019-04-26	2019-07-16	Success	2019-06-20	2019-07-02	19183	183	NA	NA	0	NA
68	2019	NA	Pair	2019-05-14	0	2019-05-14	2019-07-23	Success	NA	2019-07-02	19183	183	NA	NA	0	NA
69	2019	8	Pair	2019-05-28	1	2019-05-03	2019-05-12	Success	2019-06-17	2019-07-03	19184	184	2019-06-16	2019-07-02	1	0
70	2019	9	Pair	2019-05-15	1	2019-04-29	2019-07-05	Success	2019-06-13	2019-07-03	19184	184	2019-06-16	2019-07-03	1	0
71	2019	NA	Pair	2019-06-05	0	2019-06-05	2019-07-03	Success	NA	2019-07-03	19184	184	2019-06-16	2019-07-03	1	0
72	2019	9	Pair	2019-05-15	1	2019-04-29	2019-07-03	Success	2019-06-16	2019-07-03	19184	184	2019-06-16	2019-07-11	1	NA
73	2019	8	Pair	2019-06-13	1	2019-05-03	2019-07-15	Success	NA	2019-07-03	19184	184	NA	NA	0	NA
74	2019	7	Pair	2019-05-22	1	2019-05-03	2019-07-03	Success	2019-06-26	2019-07-03	19184	184	NA	NA	0	NA
75	2019	5	Pair	2019-06-17	1	2019-05-22	2019-07-12	Success	2019-06-17	2019-07-04	19185	185	2019-06-17	2019-07-04	1	NA
76	2019	9	Pair	2019-05-08	1	2019-04-30	2019-07-09	Success	2019-06-10	2019-07-04	19185	185	NA	NA	0	NA
77	2019	6	Pair	2019-06-20	0	2019-04-20	2019-07-08	Success	2019-06-20	2019-07-08	19189	189	NA	NA	0	NA
78	2019	6	Pair	2019-05-13	1	2019-05-02	2019-07-16	Success	2019-06-28	2019-07-09	19190	190	2019-06-22	2019-07-02	1	0
79	2019	6	Pair	2019-05-13	1	2019-05-02	2019-07-16	Success	2019-06-28	2019-07-09	19190	190	2019-06-22	2019-07-04	1	0
80	2019	3	Pair	2019-05-07	0	2019-05-07	2019-07-09	Success	NA	2019-07-09	19190	190	2019-06-22	2019-07-04	1	0
81	2019	4	Pair	2019-06-07	1	2019-05-02	2019-07-09	Success	NA	2019-07-09	19190	190	NA	NA	0	NA
82	2019	6	Pair	2019-05-22	0	2019-05-22	2019-07-11	Success	2019-07-05	2019-07-11	19192	192	2019-06-24	2019-07-05	1	0
83	2019	5	Pair	2019-05-15	1	2019-05-09	2019-07-15	Success	NA	2019-07-11	19192	192	2019-06-24	2019-07-11	1	NA
84	2019	8	Pair	2019-05-15	1	2019-04-29	2019-07-11	Success	NA	2019-07-11	19192	192	NA	NA	0	NA
85	2019	8	Pair	2019-07-03	0	2019-05-03	2019-07-15	Success	2019-07-03	2019-07-15	19196	196	2019-06-28	2019-07-12	1	0
86	2019	9	Pair	2019-05-09	1	2019-04-29	2019-07-15	Success	2019-06-26	2019-07-15	19196	196	NA	NA	0	NA
87	2019	NA	Pair	2019-06-05	0	2019-06-05	2019-07-15	Success	2019-07-05	2019-07-15	19196	196	NA	NA	0	NA
88	2019	7	Pair	2019-05-14	1	2019-05-02	2019-07-23	Success	2019-06-24	2019-07-16	19197	197	2019-06-29	2019-07-02	1	0
89	2019	NA	Pair	2019-05-27	0	2019-05-27	2019-07-16	Success	2019-07-04	2019-07-16	19197	197	2019-06-29	2019-07-04	1	0
90	2019	9	Pair	2019-05-28	1	2019-05-03	2019-07-28	Success	2019-07-11	2019-07-28	19209	209	2019-07-11	2019-07-03	1	0
91	2020	5	Pair	2020-05-27	1	2020-05-18	2020-06-18	Failed	2020-06-12	NA	NA	NA	NA	NA	0	1
92	2020	5	Pair	2020-05-25	0	2020-05-25	2020-07-08	Failed	NA	NA	NA	NA	NA	NA	0	NA
93	2020	4	Pair	2020-07-07	1	2020-06-09	2020-07-11	Failed	NA	NA	NA	NA	NA	NA	0	NA
94	2020	3	Pair	2020-06-09	0	2020-06-09	2020-06-23	Failed	2020-06-17	NA	NA	NA	NA	2020-07-07	1	NA
95	2020	8	Pair	2020-06-02	1	2020-05-21	2020-07-14	Failed	2020-06-09	NA	NA	NA	NA	2020-07-22	1	0
96	2020	3	Pair	2020-06-02	0	2020-06-02	2020-06-17	Failed	NA	NA	NA	NA	NA	2020-07-22	1	NA
97	2020	10	Pair	2020-05-20	0	2020-05-20	2020-07-01	Failed	NA	NA	NA	NA	NA	NA	0	NA
98	2020	7	Pair	2020-05-20	0	2020-05-20	2020-07-13	Failed	NA	NA	NA	NA	NA	NA	0	NA
99	2020	7	Pair	2020-06-05	1	2020-06-03	2020-07-09	Failed	NA	NA	NA	NA	NA	NA	0	NA
100	2020	5	Pair	2020-06-11	1	2020-06-05	2020-07-01	Failed	NA	NA	NA	NA	NA	NA	0	NA
101	2020	6	Pair	2020-05-28	NA	2020-05-20	2020-06-23	Failed	NA	NA	NA	NA	NA	NA	0	NA
102	2020	3	Pair	2020-05-20	0	2020-05-20	2020-06-08	Failed	NA	NA	NA	NA	NA	NA	0	NA
103	2020	5	Pair	2020-06-03	1	NA	NA	Failed	NA	NA	NA	NA	NA	NA	0	NA
104	2020	6	Pair	2020-06-23	1	2020-05-19	2020-07-22	Failed	2020-07-22	NA	NA	NA	NA	2020-07-24	1	1
105	2020	4	Single male	NA	NA	2020-05-18	2020-07-07	Single male	NA	NA	NA	NA	NA	NA	0	NA
106	2020	3	Single male	NA	NA	2020-05-21	2020-06-12	Single male	NA	NA	NA	NA	NA	NA	0	NA
107	2020	1	Single male	NA	NA	2020-05-29	2020-05-29	Single male	NA	NA	NA	NA	NA	NA	0	NA
108	2020	1	Single male	NA	NA	2020-05-25	2020-05-25	Single male	NA	NA	NA	NA	NA	NA	0	NA
109	2020	3	Single male	NA	NA	2020-05-19	2020-06-02	Single male	NA	NA	NA	NA	NA	2020-06-02	1	NA
110	2020	2	Single male	NA	NA	2020-06-02	2020-06-09	Single male	NA	NA	NA	NA	NA	NA	0	NA
111	2020	1	Single male	NA	NA	2020-05-19	2020-07-09	Single male	NA	NA	NA	NA	NA	NA	0	NA
112	2020	3	Single male	NA	NA	2020-05-21	2020-05-25	Single male	NA	NA	NA	NA	NA	NA	0	NA
113	2020	1	Single male	NA	NA	2020-05-21	2020-05-21	Single male	NA	NA	NA	NA	NA	NA	0	NA
114	2020	1	Single male	NA	NA	2020-06-08	2020-06-08	Single male	NA	NA	NA	NA	NA	NA	0	NA
115	2020	1	Single male	NA	NA	2020-06-08	2020-06-08	Single male	NA	NA	NA	NA	NA	NA	0	NA
116	2020	1	Single male	NA	NA	2020-06-18	2020-06-18	Single male	NA	NA	NA	NA	NA	NA	0	NA
117	2020	2	Single male	NA	NA	2020-05-28	2020-06-08	Single male	NA	NA	NA	NA	NA	NA	0	NA
118	2020	6	Pair	2020-05-18	0	2020-05-18	2020-07-11	Success	2020-06-12	2020-07-11	20193	193	NA	NA	0	NA
119	2020	5	Pair	2020-05-27	0	2020-05-27	2020-07-07	Success	2020-06-12	2020-07-07	20189	189	NA	NA	0	NA
120	2020	9	Pair	2020-05-25	0	2020-05-25	2020-07-11	Success	2020-06-16	2020-07-11	20193	193	NA	NA	0	NA
121	2020	9	Pair	2020-05-25	1	2020-05-18	2020-07-08	Success	2020-06-03	2020-06-25	20177	177	NA	NA	0	NA
122	2020	8	Pair	2020-05-18	0	2020-05-18	2020-07-08	Success	2020-06-09	2020-06-25	20177	177	NA	NA	0	NA
123	2020	12	Pair	2020-05-18	0	2020-05-18	2020-07-14	Success	2020-06-16	2020-07-14	20196	196	NA	NA	0	NA
124	2020	7	Pair	2020-05-18	0	2020-05-18	2020-07-14	Success	2020-06-03	2020-07-14	20196	196	NA	2020-07-08	1	NA
125	2020	5	Pair	2020-06-23	1	2020-05-18	2020-06-30	Success	NA	2020-06-25	20177	177	NA	NA	0	NA
126	2020	9	Pair	2020-06-03	1	2020-05-29	2020-07-16	Success	2020-07-08	2020-07-16	20198	198	NA	NA	0	NA
127	2020	8	Pair	2020-05-21	0	2020-05-21	2020-07-09	Success	2020-06-05	2020-07-09	20191	191	NA	NA	0	NA
128	2020	7	Pair	2020-05-21	0	2020-05-21	2020-07-14	Success	2020-06-09	2020-07-09	20191	191	NA	NA	0	NA
129	2020	6	Pair	2020-06-02	1	2020-05-25	2020-07-14	Success	2020-06-17	2020-07-09	20191	191	NA	NA	0	NA
130	2020	7	Pair	2020-06-19	1	2020-05-28	2020-07-14	Success	2020-06-19	2020-07-14	20196	196	NA	NA	0	NA
131	2020	8	Pair	2020-05-28	1	2020-05-19	2020-07-10	Success	2020-06-04	2020-06-19	20171	171	NA	NA	0	NA
132	2020	7	Pair	2020-05-19	0	2020-05-19	2020-07-01	Success	2020-06-09	2020-07-01	20183	183	NA	NA	0	NA
133	2020	10	Pair	2020-05-20	0	2020-05-20	2020-07-15	Failed	2020-06-18	NA	NA	NA	NA	NA	0	NA
134	2020	8	Pair	2020-06-03	0	2020-05-20	2020-07-09	Success	2020-08-06	2020-07-01	20183	183	NA	NA	0	NA
135	2020	8	Pair	2020-06-24	1	2020-05-20	2020-07-13	Success	NA	2020-07-01	20183	183	NA	NA	0	NA
136	2020	11	Pair	2020-05-20	0	2020-05-20	2020-07-13	Success	2020-11-06	2020-06-24	20176	176	NA	NA	0	NA
137	2020	11	Pair	2020-05-26	1	2020-05-20	2020-07-09	Success	2020-08-06	2020-07-01	20183	183	NA	NA	0	NA
138	2020	11	Pair	2020-05-29	1	2020-05-20	2020-07-09	Success	2020-11-06	2020-07-01	20183	183	NA	NA	0	NA
139	2020	12	Pair	2020-05-20	0	2020-05-20	2020-07-13	Success	2020-05-06	2020-07-01	20183	183	NA	NA	0	NA
140	2020	10	Pair	2020-05-29	1	2020-05-26	2020-07-09	Success	2020-08-06	2020-07-01	20183	183	NA	NA	0	NA
141	2020	6	Pair	2020-06-11	1	2020-06-05	2020-07-09	Success	NA	2020-07-01	20183	183	NA	NA	0	NA
142	2020	8	Pair	2020-06-18	1	2020-05-20	2020-07-13	Success	2020-06-24	2020-07-09	20191	191	NA	NA	0	NA
143	2020	6	Pair	2020-06-04	1	2020-05-20	2020-07-10	Success	NA	2020-07-02	20184	184	NA	NA	0	NA
144	2020	4	Pair	2020-05-20	0	2020-05-20	2020-07-02	Success	NA	2020-07-02	20184	184	NA	NA	0	NA
145	2020	3	Pair	2020-06-12	0	2020-05-20	2020-06-28	Success	NA	2020-06-13	20165	165	NA	NA	0	NA
146	2020	6	Pair	2020-05-21	0	2020-05-21	2020-07-10	Success	NA	2020-07-10	20192	192	NA	NA	0	NA
147	2020	6	Pair	2020-05-21	0	2020-01-06	2020-07-13	Success	NA	2020-06-13	20165	165	NA	NA	0	NA
NA	2014	NA	NA	NA	NA	NA	NA	Success	NA	2014-06-11	NA	162	NA	NA	NA	NA
NA	2014	NA	NA	NA	NA	NA	NA	Success	NA	2014-06-17	NA	168	NA	NA	NA	NA
NA	2014	NA	NA	NA	NA	NA	NA	Success	NA	2014-06-17	NA	168	NA	NA	NA	NA
NA	2014	NA	NA	NA	NA	NA	NA	Success	NA	2014-06-24	NA	175	NA	NA	NA	NA
NA	2014	NA	NA	NA	NA	NA	NA	Success	NA	2014-06-26	NA	177	NA	NA	NA	NA
NA	2014	NA	NA	NA	NA	NA	NA	Success	NA	2014-07-01	NA	182	NA	NA	NA	NA
NA	2014	NA	NA	NA	NA	NA	NA	Success	NA	2014-07-02	NA	183	NA	NA	NA	NA
NA	2014	NA	NA	NA	NA	NA	NA	Success	NA	2014-07-02	NA	183	NA	NA	NA	NA
NA	2014	NA	NA	NA	NA	NA	NA	Success	NA	2014-07-02	NA	183	NA	NA	NA	NA
NA	2014	NA	NA	NA	NA	NA	NA	Success	NA	2014-07-02	NA	183	NA	NA	NA	NA
NA	2014	NA	NA	NA	NA	NA	NA	Success	NA	2014-07-02	NA	183	NA	NA	NA	NA
NA	2014	NA	NA	NA	NA	NA	NA	Success	NA	2014-07-03	NA	184	NA	NA	NA	NA
NA	2014	NA	NA	NA	NA	NA	NA	Success	NA	2014-07-08	NA	189	NA	NA	NA	NA
NA	2014	NA	NA	NA	NA	NA	NA	Success	NA	2014-07-08	NA	189	NA	NA	NA	NA
NA	2014	NA	NA	NA	NA	NA	NA	Success	NA	2014-07-16	NA	197	NA	NA	NA	NA
NA	2014	NA	NA	NA	NA	NA	NA	Success	NA	2014-07-16	NA	197	NA	NA	NA	NA
NA	2014	NA	NA	NA	NA	NA	NA	Success	NA	2014-07-17	NA	198	NA	NA	NA	NA
NA	2014	NA	NA	NA	NA	NA	NA	Success	NA	2014-07-22	NA	203	NA	NA	NA	NA
NA	2016	NA	NA	NA	NA	NA	NA	Success	NA	2016-06-21	NA	173	NA	NA	NA	NA
NA	2016	NA	NA	NA	NA	NA	NA	Success	NA	2016-06-21	NA	173	NA	NA	NA	NA
NA	2016	NA	NA	NA	NA	NA	NA	Success	NA	2016-06-22	NA	174	NA	NA	NA	NA
NA	2016	NA	NA	NA	NA	NA	NA	Success	NA	2016-06-22	NA	174	NA	NA	NA	NA
NA	2016	NA	NA	NA	NA	NA	NA	Success	NA	2016-06-22	NA	174	NA	NA	NA	NA
NA	2016	NA	NA	NA	NA	NA	NA	Success	NA	2016-06-27	NA	179	NA	NA	NA	NA
NA	2016	NA	NA	NA	NA	NA	NA	Success	NA	2016-06-08	NA	160	NA	NA	NA	NA
NA	2016	NA	NA	NA	NA	NA	NA	Success	NA	2016-06-28	NA	180	NA	NA	NA	NA
NA	2016	NA	NA	NA	NA	NA	NA	Success	NA	2016-07-05	NA	187	NA	NA	NA	NA
NA	2016	NA	NA	NA	NA	NA	NA	Success	NA	2016-07-05	NA	187	NA	NA	NA	NA
NA	2016	NA	NA	NA	NA	NA	NA	Success	NA	2016-07-05	NA	187	NA	NA	NA	NA
NA	2016	NA	NA	NA	NA	NA	NA	Success	NA	2016-07-05	NA	187	NA	NA	NA	NA
NA	2016	NA	NA	NA	NA	NA	NA	Success	NA	2016-07-11	NA	193	NA	NA	NA	NA
NA	2016	NA	NA	NA	NA	NA	NA	Success	NA	2016-07-11	NA	193	NA	NA	NA	NA
NA	2016	NA	NA	NA	NA	NA	NA	Success	NA	2016-07-11	NA	193	NA	NA	NA	NA
NA	2016	NA	NA	NA	NA	NA	NA	Success	NA	2016-07-11	NA	193	NA	NA	NA	NA

### Sheet: README
Term	Description
Pair	Pair number
Year	Year fieldwork took place
No_Obs	Number of times a single male or paired male was sighted before fledgings were observed (if any)
Pair_STATUS	Whether record is for a pair or single male
DATE_PAIR	Date male was first observed with a female
M_before_F	Male sighted before female; 0=No; 1=Yes
FIRST_SIGHT	Date male or female were first sighted in territory
LAST_SIGHT	Date male or female were last sighted in territory
FINAL_STATUS	Fail or success dictated by whether pair produced fledglings
BREED_DATE	Date adult observed carrying food OR both adults observed alarm calling (both indicate hatched young)
FLEDGE_DATE	Date young were first observed in territory (very young birds will hide in the grass so likely true fledging occurred earlier)
ORDINAL_DATE	Two-digit year when observation was made and ordinal number for that day of the year (1-366) starting with January 1 as 001 (YYDDD)
ORDINAL_DAY	Ordinal number for that day of the year (1-366) starting with January 1 as 001 (DDD)
Pred_hatch	Only calculated if 'BREED_DATE' was determined
Mow_Date	Date mowing observed within some or all territory
Mow_Fail	Broods that did not fledge despite 'breeding confirmed'
